# RBL2 represses the transcriptional activity of Multicilin to inhibit multiciliogenesis

**DOI:** 10.1101/2023.08.04.551992

**Authors:** Erik J. Quiroz, Seongjae Kim, Lalit K. Gautam, Zea Borok, Christopher Kintner, Amy L. Ryan

**Author notes:** **Corresponding Author Contact Information**, Amy L. Ryan, PhD, Associate Professor: Anatomy and Cell Biology, Associate Director: Center for Gene Therapy, BSB, 1-400 Core, University of Iowa 51 Newton Road, Iowa City, Iowa, 52242. These authors contributed equally to this manuscript (Erik J. Quiroz, Seongjae Kim, Amy L. Ryan).

## Abstract

A core pathophysiologic feature underlying many respiratory diseases is multiciliated cell dysfunction, leading to inadequate mucociliary clearance. Due to the prevalence and highly variable etiology of mucociliary dysfunction in respiratory diseases, it is critical to understand the mechanisms controlling multiciliogenesis that may be targeted to restore functional mucociliary clearance. Multicilin, in a complex with E2F4, is necessary and sufficient to drive multiciliogenesis in airway epithelia, however this does not apply to all cell types, nor does it occur evenly across all cells in the same cell population. In this study we further investigated how co-factors regulate the ability of Multicilin to drive multiciliogenesis. Combining data in mouse embryonic fibroblasts and human bronchial epithelial cells, we identify RBL2 as a repressor of the transcriptional activity of Multicilin. Knockdown of RBL2 in submerged cultures or phosphorylation of RBL2 in response to apical air exposure, in the presence of Multicilin, allows multiciliogenesis to progress. These data demonstrate a dynamic interaction between RBL2 and Multicilin that regulates the capacity of cells to differentiate and multiciliate. Identification of this mechanism has important implications for facilitating MCC differentiation in diseases with impaired mucociliary clearance.
