## Supplemental Table S2-3 for "RBL2 represses the transcriptional activity of Multicilin to inhibit multiciliogenesis"

### Sheet: Oligo Sequences
Mouse RT-qPCR Primers
Primer Target		Sequence
mRbl2	Forward	5’-GAGAAGCTGGAGCGGATACT-3’
mRbl2	Reverse	5’-TCTGGCTGGAAATGCTGAGA-3’​
mCcno	Forward	5’-CTGCAGCTCCCTACTCAACC-3’
mCcno	Reverse	5’-CCTTTCGGAAGTCGTAGCAG-3’
mDeup1	Forward	5’-ATATGAGAACGAAAGACTCCGA-3’
mDeup1	Reverse	5’-TGGCTAATTCTGTCTCCACTG-3’
mMulticilin	Forward	5’-CCGAGCCCTTCCAGATCAAG-3’
mMulticilin	Reverse	5’-TTAGGGTCACGATTGTGCAGG-3’
mGapdh	Forward	5'-AGGTCGGTGTGAACGGATTTG-3'
​mGapdh	Reverse	5'-TGTAGACCATGTAGTTGAGGTCA-3'
Mouse siRNA Sequences
siRNA	Catalog#	Sequence
siRbl1	AM16708 ID#151420	GCU AAG UUA AGC UUA AUA Ctt
siRbl2#1	AM16708 ID#151423	CCU UCA UUG GUU AGC AUG Utt
siRbl2#2	AM16708 ID#68825	GGG AAA UGA CCU UCA UUG Gtt
siRbl2#3	AM16708 ID#68921	GGG ACC GCU GAA GGA AAC Utt
siCTRL	#12935–113	Not Provided
Human RT-qPCR Primers
Primer Target		Sequence
hRBL2	Forward	5’-CACCTTGCCAGTTCCACAGC-3’
hRBL2	Reverse	5’-TGGAGGAGCATCCATATTTGCCT-3’
hSAS6	Forward	5’-GCCTGCACATTCCAGCAGCA-3’
hSAS6	Reverse	5’-GTTCCTGAACCAGGGTGGCT-3’
hDEUP1	Forward	5’-TGACATGGAGAACCAAGCCCA-3’
hDEUP1	Reverse	5’-CGTGTCTCCAAGCCCGCAT-3’
hTP73	Forward	5’-GCAAGCGTGCCTTCAAGCAG-3’
hTP73	Reverse	5’-CGTGTCCTCGTCTCCATGCC-3’
hFOXJ1	Forward	5’-GCTACTTCCGCCACGCAGAT-3’
hFOXJ1	Reverse	5’-TTCGTCCTTCTCCCGAGGCA-3’
hCC10	Forward	5’-ACCATGAAACTCGCTGTC-3’
hCC10	Reverse	5’-TCATAACTGGAGGGTGTGTCC-3’
hMUC5AC	Forward	5’-ACCAATGCTCTGTATCCTTCCC-3’
hMUC5AC	Reverse	5’-TGGTGGACGGACAGTCACT-3’
hMCIDAS	Forward	5’-TGGCGGACCAGAACCAGAGA-3’
hMCIDAS	Reverse	5’-GTTCGGCTGGCGAGTTCCTT-3’
hRPLP0	Forward	5’-CCGTGATGCCCAGGGAAGAC-3’
hRPLP0	Reverse	5’-GCATCTGCTTGGAGCCCACA-3’
human shRNA Sequences
shRNA	Lentivirus Transfer Plasmid Backbone	Catalog#	Target Sequence	Hairpin Loop
NTC#1	pSicoR-Ef1a-mCh-Puro	N.A. (Cloned from Adggene #31845)	ATATGTCGCCGACCTAGCGAT	TTGGATCCA
NTC#2	pLKO.1	Addgene #136035	CCTAAGGTTAAGTCGCCCTCG	CTCGAG
RBL2#1	pSicoR-Ef1a-mCh-Puro	N.A.(Cloned from Adggene #31845)	GCACTTTCTACAATGTGAA	TTCAAGAGA
RBL2#2	pLKO.1	Sigma Mission RNAi #TRCN0000039923	GCTGAGAGAAATATGGAACTT	CTCGAG
