## Supplemental Table S4 for "RBL2 represses the transcriptional activity of Multicilin to inhibit multiciliogenesis"

### Sheet: Sheet1
Antibody Target	Vendor	Catalog Number
Rbl1	Proteintech	13354-1-AP
Rbl2	CellSignaling Technologies	13610
Stil	Bethyl	A302-441
γ-tubulin	Santacruz	sc-17787)
Cep164	Santacruz	sc-240226),
Arl13b	NeuroMab	75-287
Deup1	Atlas antibodies	HPA010986
Sas6	Santacruz	sc-81431
FOXJ1	eBioscience	14-9965
RBL2 S672	abcam	ab284755
FLAG	Sigma	F4042
CCDC39	Atlas antibodies	HPA035364
RSPH9	Atlas antibodies	HPA031703
TP73	Atlas antibodies	HPA027314
ß-actin	Genetex	GT5512
